# MmCMS: Mouse models’ Consensus Molecular Subtypes of colorectal cancer

**DOI:** 10.1101/2022.06.17.496539

**Authors:** Raheleh Amirkhah, Kathryn Gilroy, Sudhir B Malla, Tamsin RM Lannagan, Ryan M Byrne, Natalie C Fisher, Shania M Corry, Hojjat Naderi-Meshkin, Baharak Ahmaderaghi, Richard Murray, Megan Mills, Andrew D. Campbell, ACRCelerate consortium, Antoni Berenguer Llergo, Rebeca Sanz-Pamplona, Alberto Villanueva, Eduard Batlle, Ramon Salazar, Mark Lawler, Owen J. Sansom, Philip D. Dunne

## Abstract

**BACKGROUND:** Colorectal cancer (CRC) primary tumours are molecularly classified into four consensus molecular subtypes (CMS1-4). Genetically engineered mouse models aim to faithfully mimic the complexity of human cancers and, when appropriately aligned, represent ideal pre-clinical systems to test new drug treatments. Despite its importance, dual-species classification has been limited by the lack of a reliable approach. Here we utilise, develop and test a set of options for human-to-mouse CMS classifications of CRC tissue.

**METHODS:** Using transcriptional data from established collections of CRC tumours, including human (TCGA cohort; n=577) and mouse (n=57 across n=8 genotypes) tumours with combinations of random forest and nearest template prediction algorithms, alongside gene ontology collections, we comprehensively assess the performance of a suite of new dual-species classifiers.

**RESULTS:** We developed three approaches: MmCMS-A; a gene-level classifier, MmCMS-B; an ontology-level approach and MmCMS-C; a combined pathway system encompassing multiple biological and histological signalling cascades. Although all options could identify tumours associated with stromal-rich CMS4-like biology, MmCMS-A was unable to accurately classify the biology underpinning epithelial-like subtypes (CMS2/3) in mouse tumours.

**CONCLUSIONS:** When applying human-based transcriptional classifiers to mouse tumour data, a pathway-level classifier, rather than an individual gene-level system, is optimal. Our R package with three options helps researchers select suitable mouse models of human CRC subtype for their experimental testing.
