## Supplementary Excel File 1 for "MmCMS: Mouse models’ Consensus Molecular Subtypes of colorectal cancer"

### Sheet: RF_CMScaller calls
100% concordance between CMS predictions called by CMScaller and stringent RF threshold (probability cut-off > 0.8)
ID	RF.CMS1.posteriorProb	RF.CMS2.posteriorProb	RF.CMS3.posteriorProb	RF.CMS4.posteriorProb	RF predicted CMS_cutoff 0.8	CMScaller
TCGA-AY-6386	0.07	0.11	0.82	0	CMS3	CMS3
TCGA-D5-6922	0	0.08	0.01	0.91	CMS4	CMS4
TCGA-AZ-6605	0.05	0.03	0	0.92	CMS4	CMS4
TCGA-D5-6924	0.04	0.07	0.02	0.87	CMS4	CMS4
TCGA-AZ-5407	0.14	0.03	0.83	0	CMS3	CMS3
TCGA-F4-6857	0.04	0	0.01	0.95	CMS4	CMS4
TCGA-A6-2684	0.12	0.01	0	0.87	CMS4	CMS4
TCGA-A6-A566	0.11	0.01	0	0.88	CMS4	CMS4
TCGA-F4-6569	0.08	0	0	0.92	CMS4	CMS4
TCGA-CM-6168	0.18	0	0.01	0.81	CMS4	CMS4
TCGA-A6-5664	0.14	0.02	0.03	0.81	CMS4	CMS4
TCGA-AZ-6599	0.14	0.03	0.82	0.01	CMS3	CMS3
TCGA-CM-5344	0.08	0.04	0	0.88	CMS4	CMS4
TCGA-AD-6901	0.08	0.01	0.01	0.9	CMS4	CMS4
TCGA-D5-6533	0.01	0.85	0.13	0.01	CMS2	CMS2
TCGA-F4-6805	0.16	0	0	0.84	CMS4	CMS4
TCGA-F4-6809	0.11	0	0	0.89	CMS4	CMS4
TCGA-G4-6314	0.08	0	0.01	0.91	CMS4	CMS4
TCGA-A6-6782	0.01	0.02	0	0.97	CMS4	CMS4
TCGA-AY-6196	0.18	0	0	0.82	CMS4	CMS4
TCGA-CM-6679	0.02	0.04	0	0.94	CMS4	CMS4
TCGA-CM-6167	0.04	0	0	0.96	CMS4	CMS4
TCGA-A6-6654	0.01	0	0	0.99	CMS4	CMS4
TCGA-D5-6541	0.12	0.05	0	0.83	CMS4	CMS4
TCGA-CM-5348	0.14	0.01	0	0.85	CMS4	CMS4
TCGA-AA-3489	0.03	0	0	0.97	CMS4	CMS4
TCGA-A6-A5ZU	0.08	0.04	0.01	0.87	CMS4	CMS4
TCGA-D5-6926	0.01	0.02	0	0.97	CMS4	CMS4
TCGA-F4-6855	0.13	0.04	0.02	0.81	CMS4	CMS4
TCGA-F4-6807	0.13	0	0.01	0.86	CMS4	CMS4
TCGA-G4-6627	0.1	0.03	0.02	0.85	CMS4	CMS4
TCGA-CA-6715	0.01	0.86	0.12	0.01	CMS2	CMS2
TCGA-AD-6899	0.05	0.01	0.02	0.92	CMS4	CMS4
TCGA-CA-6719	0.04	0.02	0	0.94	CMS4	CMS4
TCGA-CM-6169	0.04	0.03	0	0.93	CMS4	CMS4
TCGA-A6-6651	0.02	0.01	0	0.97	CMS4	CMS4
TCGA-AA-3502	0.12	0.05	0.83	0	CMS3	CMS3
TCGA-A6-6142	0.04	0.01	0	0.95	CMS4	CMS4
TCGA-F4-6704	0.09	0	0	0.91	CMS4	CMS4
TCGA-CK-6748	0.1	0.04	0	0.86	CMS4	CMS4
TCGA-F4-6463	0.07	0.04	0.03	0.86	CMS4	CMS4
TCGA-G4-6302	0.17	0	0	0.83	CMS4	CMS4
TCGA-F4-6459	0.03	0.01	0	0.96	CMS4	CMS4
TCGA-A6-2685	0.09	0.02	0.03	0.86	CMS4	CMS4
TCGA-F4-6460	0.06	0.04	0.08	0.82	CMS4	CMS4
TCGA-D5-6929	0.07	0.1	0	0.83	CMS4	CMS4
TCGA-D5-6534	0.13	0.01	0	0.86	CMS4	CMS4
TCGA-AF-2690	0.04	0.02	0	0.94	CMS4	CMS4
TCGA-F5-6465	0.03	0.02	0	0.95	CMS4	CMS4
TCGA-AG-3591	0.07	0.07	0.86	0	CMS3	CMS3
TCGA-F5-6702	0.05	0.02	0.01	0.92	CMS4	CMS4
TCGA-EI-7004	0.12	0	0	0.88	CMS4	CMS4
TCGA-AG-4022	0.08	0.09	0.02	0.81	CMS4	CMS4
TCGA-F5-6811	0.06	0.02	0	0.92	CMS4	CMS4
TCGA-EI-6885	0.03	0.1	0.01	0.86	CMS4	CMS4
TCGA-F5-6813	0.05	0.1	0.03	0.82	CMS4	CMS4
TCGA-DC-6158	0.05	0.02	0	0.93	CMS4	CMS4
TCGA-F5-6464	0.13	0.01	0	0.86	CMS4	CMS4
TCGA-F5-6864	0.02	0.01	0	0.97	CMS4	CMS4
TCGA-F5-6812	0.05	0	0	0.95	CMS4	CMS4
TCGA-AH-6644	0.08	0.09	0	0.83	CMS4	CMS4
TCGA-DC-6157	0.01	0.91	0.02	0.06	CMS2	CMS2
TCGA-AF-2687	0	0.01	0	0.99	CMS4	CMS4
TCGA-F5-6810	0.03	0.04	0.01	0.92	CMS4	CMS4
TCGA-DC-6156	0.02	0.02	0	0.96	CMS4	CMS4
TCGA-F5-6571	0.03	0.01	0.02	0.94	CMS4	CMS4
TCGA-A6-2670	0.02	0.04	0	0.94	CMS4	CMS4
TCGA-AA-A024	0.13	0.01	0.86	0	CMS3	CMS3
TCGA-CM-4746	0.12	0.06	0.81	0.01	CMS3	CMS3
TCGA-AA-3543	0.82	0.01	0.15	0.02	CMS1	CMS1
TCGA-A6-3808	0.14	0.01	0	0.85	CMS4	CMS4
TCGA-A6-2681	0.07	0.05	0	0.88	CMS4	CMS4
TCGA-AA-A00R	0.84	0.02	0.04	0.1	CMS1	CMS1
TCGA-AA-3867	0.01	0.03	0.02	0.94	CMS4	CMS4
TCGA-A6-3810	0.06	0.01	0	0.93	CMS4	CMS4
TCGA-AA-3494	0.02	0.91	0.07	0	CMS2	CMS2
TCGA-A6-2671	0.09	0.04	0	0.87	CMS4	CMS4
TCGA-AA-A00L	0.03	0.84	0.13	0	CMS2	CMS2
TCGA-AA-3814	0.01	0.04	0.02	0.93	CMS4	CMS4
TCGA-AA-A01K	0.12	0.01	0.01	0.86	CMS4	CMS4
TCGA-CM-5341	0.09	0.07	0.01	0.83	CMS4	CMS4
TCGA-AA-A00Z	0.04	0.82	0.11	0.03	CMS2	CMS2
TCGA-A6-3807	0.09	0.1	0	0.81	CMS4	CMS4
TCGA-A6-2676	0.85	0.06	0.04	0.05	CMS1	CMS1
TCGA-AA-3872	0.02	0	0	0.98	CMS4	CMS4
TCGA-AG-A00H	0.07	0.12	0	0.81	CMS4	CMS4
TCGA-AG-3901	0.08	0	0.01	0.91	CMS4	CMS4
TCGA-AG-4001	0.02	0.03	0	0.95	CMS4	CMS4
TCGA-AG-4008	0.11	0.04	0	0.85	CMS4	CMS4
TCGA-AG-3609	0.06	0.05	0	0.89	CMS4	CMS4
TCGA-AG-A008	0.14	0.05	0.81	0	CMS3	CMS3
TCGA-AG-3893	0.07	0.08	0.04	0.81	CMS4	CMS4
TCGA-AG-3898	0.07	0.07	0.02	0.84	CMS4	CMS4

### Sheet: RF_Option-B calls
95% concordance between CMS predictions called by option B and stringent RF threshold (probability cut-off > 0.8)
Sample ID	RF.CMS1.posteriorProb	RF.CMS2.posteriorProb	RF.CMS3.posteriorProb	RF.CMS4.posteriorProb	RF predicted CMS_cutoff 0.8	Option_B
TCGA-AY-6386	0.07	0.11	0.82	0	CMS3	CMS3
TCGA-D5-6922	0	0.08	0.01	0.91	CMS4	CMS4
TCGA-AZ-6605	0.05	0.03	0	0.92	CMS4	CMS4
TCGA-D5-6924	0.04	0.07	0.02	0.87	CMS4	CMS4
TCGA-AZ-5407	0.14	0.03	0.83	0	CMS3	CMS3
TCGA-F4-6857	0.04	0	0.01	0.95	CMS4	CMS4
TCGA-A6-2684	0.12	0.01	0	0.87	CMS4	CMS4
TCGA-A6-A566	0.11	0.01	0	0.88	CMS4	CMS4
TCGA-F4-6569	0.08	0	0	0.92	CMS4	CMS4
TCGA-CM-6168	0.18	0	0.01	0.81	CMS4	CMS4
TCGA-A6-5664	0.14	0.02	0.03	0.81	CMS4	CMS4
TCGA-AZ-6599	0.14	0.03	0.82	0.01	CMS3	CMS3
TCGA-CM-5344	0.08	0.04	0	0.88	CMS4	CMS2
TCGA-AD-6901	0.08	0.01	0.01	0.9	CMS4	CMS4
TCGA-D5-6533	0.01	0.85	0.13	0.01	CMS2	CMS2
TCGA-F4-6805	0.16	0	0	0.84	CMS4	CMS4
TCGA-F4-6809	0.11	0	0	0.89	CMS4	CMS4
TCGA-G4-6314	0.08	0	0.01	0.91	CMS4	CMS4
TCGA-A6-6782	0.01	0.02	0	0.97	CMS4	CMS4
TCGA-AY-6196	0.18	0	0	0.82	CMS4	CMS4
TCGA-CM-6679	0.02	0.04	0	0.94	CMS4	CMS4
TCGA-CM-6167	0.04	0	0	0.96	CMS4	CMS4
TCGA-A6-6654	0.01	0	0	0.99	CMS4	CMS4
TCGA-CM-5348	0.14	0.01	0	0.85	CMS4	CMS4
TCGA-AA-3489	0.03	0	0	0.97	CMS4	CMS4
TCGA-A6-A5ZU	0.08	0.04	0.01	0.87	CMS4	CMS4
TCGA-D5-6926	0.01	0.02	0	0.97	CMS4	CMS4
TCGA-F4-6855	0.13	0.04	0.02	0.81	CMS4	CMS4
TCGA-F4-6807	0.13	0	0.01	0.86	CMS4	CMS4
TCGA-G4-6627	0.1	0.03	0.02	0.85	CMS4	CMS4
TCGA-CA-6715	0.01	0.86	0.12	0.01	CMS2	CMS2
TCGA-AD-6899	0.05	0.01	0.02	0.92	CMS4	CMS4
TCGA-CA-6719	0.04	0.02	0	0.94	CMS4	CMS4
TCGA-CM-6169	0.04	0.03	0	0.93	CMS4	CMS4
TCGA-A6-6651	0.02	0.01	0	0.97	CMS4	CMS4
TCGA-AA-3502	0.12	0.05	0.83	0	CMS3	CMS3
TCGA-A6-6142	0.04	0.01	0	0.95	CMS4	CMS4
TCGA-F4-6704	0.09	0	0	0.91	CMS4	CMS4
TCGA-CK-6748	0.1	0.04	0	0.86	CMS4	CMS4
TCGA-F4-6463	0.07	0.04	0.03	0.86	CMS4	CMS4
TCGA-G4-6302	0.17	0	0	0.83	CMS4	CMS4
TCGA-F4-6459	0.03	0.01	0	0.96	CMS4	CMS4
TCGA-A6-2685	0.09	0.02	0.03	0.86	CMS4	CMS4
TCGA-F4-6460	0.06	0.04	0.08	0.82	CMS4	CMS4
TCGA-D5-6929	0.07	0.1	0	0.83	CMS4	CMS2
TCGA-D5-6534	0.13	0.01	0	0.86	CMS4	CMS4
TCGA-AF-2690	0.04	0.02	0	0.94	CMS4	CMS4
TCGA-F5-6465	0.03	0.02	0	0.95	CMS4	CMS4
TCGA-AG-3591	0.07	0.07	0.86	0	CMS3	CMS3
TCGA-F5-6702	0.05	0.02	0.01	0.92	CMS4	CMS4
TCGA-EI-7004	0.12	0	0	0.88	CMS4	CMS4
TCGA-AG-4022	0.08	0.09	0.02	0.81	CMS4	CMS4
TCGA-F5-6811	0.06	0.02	0	0.92	CMS4	CMS4
TCGA-EI-6885	0.03	0.1	0.01	0.86	CMS4	CMS4
TCGA-DC-6158	0.05	0.02	0	0.93	CMS4	CMS4
TCGA-F5-6464	0.13	0.01	0	0.86	CMS4	CMS4
TCGA-F5-6864	0.02	0.01	0	0.97	CMS4	CMS4
TCGA-F5-6812	0.05	0	0	0.95	CMS4	CMS4
TCGA-AH-6644	0.08	0.09	0	0.83	CMS4	CMS4
TCGA-DC-6157	0.01	0.91	0.02	0.06	CMS2	CMS4
TCGA-AF-2687	0	0.01	0	0.99	CMS4	CMS4
TCGA-F5-6810	0.03	0.04	0.01	0.92	CMS4	CMS4
TCGA-DC-6156	0.02	0.02	0	0.96	CMS4	CMS4
TCGA-F5-6571	0.03	0.01	0.02	0.94	CMS4	CMS4
TCGA-A6-2670	0.02	0.04	0	0.94	CMS4	CMS4
TCGA-AA-A024	0.13	0.01	0.86	0	CMS3	CMS3
TCGA-CM-4746	0.12	0.06	0.81	0.01	CMS3	CMS3
TCGA-AA-3543	0.82	0.01	0.15	0.02	CMS1	CMS1
TCGA-A6-3808	0.14	0.01	0	0.85	CMS4	CMS4
TCGA-A6-2681	0.07	0.05	0	0.88	CMS4	CMS4
TCGA-AA-A00R	0.84	0.02	0.04	0.1	CMS1	CMS1
TCGA-AA-3867	0.01	0.03	0.02	0.94	CMS4	CMS4
TCGA-A6-3810	0.06	0.01	0	0.93	CMS4	CMS4
TCGA-AA-3494	0.02	0.91	0.07	0	CMS2	CMS2
TCGA-A6-2671	0.09	0.04	0	0.87	CMS4	CMS4
TCGA-AA-A00L	0.03	0.84	0.13	0	CMS2	CMS2
TCGA-AA-3814	0.01	0.04	0.02	0.93	CMS4	CMS4
TCGA-AA-A01K	0.12	0.01	0.01	0.86	CMS4	CMS4
TCGA-CM-5341	0.09	0.07	0.01	0.83	CMS4	CMS2
TCGA-AA-A00Z	0.04	0.82	0.11	0.03	CMS2	CMS2
TCGA-A6-2676	0.85	0.06	0.04	0.05	CMS1	CMS1
TCGA-AA-3872	0.02	0	0	0.98	CMS4	CMS4
TCGA-AG-A00H	0.07	0.12	0	0.81	CMS4	CMS4
TCGA-AG-3901	0.08	0	0.01	0.91	CMS4	CMS4
TCGA-AG-4001	0.02	0.03	0	0.95	CMS4	CMS4
TCGA-AG-4008	0.11	0.04	0	0.85	CMS4	CMS4
TCGA-AG-3609	0.06	0.05	0	0.89	CMS4	CMS4
TCGA-AG-A008	0.14	0.05	0.81	0	CMS3	CMS2
TCGA-AG-3893	0.07	0.08	0.04	0.81	CMS4	CMS4
TCGA-AG-3898	0.07	0.07	0.02	0.84	CMS4	CMS2

### Sheet: RF_Option-C calls
98% concordance between CMS predictions called by option C and stringent RF threshold (probability cut-off > 0.8)
ID	RF.CMS1.posteriorProb	RF.CMS2.posteriorProb	RF.CMS3.posteriorProb	RF.CMS4.posteriorProb	RF predicted CMS_cutoff 0.8	Option_C
TCGA-AY-6386	0.07	0.11	0.82	0	CMS3	CMS3
TCGA-D5-6922	0	0.08	0.01	0.91	CMS4	CMS4
TCGA-AZ-6605	0.05	0.03	0	0.92	CMS4	CMS4
TCGA-D5-6924	0.04	0.07	0.02	0.87	CMS4	CMS4
TCGA-AZ-5407	0.14	0.03	0.83	0	CMS3	CMS3
TCGA-F4-6857	0.04	0	0.01	0.95	CMS4	CMS4
TCGA-A6-2684	0.12	0.01	0	0.87	CMS4	CMS4
TCGA-A6-A566	0.11	0.01	0	0.88	CMS4	CMS4
TCGA-F4-6569	0.08	0	0	0.92	CMS4	CMS4
TCGA-CM-6168	0.18	0	0.01	0.81	CMS4	CMS4
TCGA-A6-5664	0.14	0.02	0.03	0.81	CMS4	CMS4
TCGA-AZ-6599	0.14	0.03	0.82	0.01	CMS3	CMS3
TCGA-CM-5344	0.08	0.04	0	0.88	CMS4	CMS4
TCGA-AD-6901	0.08	0.01	0.01	0.9	CMS4	CMS4
TCGA-F4-6805	0.16	0	0	0.84	CMS4	CMS4
TCGA-F4-6809	0.11	0	0	0.89	CMS4	CMS4
TCGA-G4-6314	0.08	0	0.01	0.91	CMS4	CMS4
TCGA-A6-6782	0.01	0.02	0	0.97	CMS4	CMS4
TCGA-AY-6196	0.18	0	0	0.82	CMS4	CMS4
TCGA-CM-6679	0.02	0.04	0	0.94	CMS4	CMS4
TCGA-CM-6167	0.04	0	0	0.96	CMS4	CMS4
TCGA-A6-6654	0.01	0	0	0.99	CMS4	CMS4
TCGA-CM-5348	0.14	0.01	0	0.85	CMS4	CMS4
TCGA-AA-3489	0.03	0	0	0.97	CMS4	CMS4
TCGA-A6-A5ZU	0.08	0.04	0.01	0.87	CMS4	CMS4
TCGA-D5-6926	0.01	0.02	0	0.97	CMS4	CMS4
TCGA-F4-6855	0.13	0.04	0.02	0.81	CMS4	CMS4
TCGA-F4-6807	0.13	0	0.01	0.86	CMS4	CMS4
TCGA-CA-6715	0.01	0.86	0.12	0.01	CMS2	CMS2
TCGA-AD-6899	0.05	0.01	0.02	0.92	CMS4	CMS4
TCGA-CA-6719	0.04	0.02	0	0.94	CMS4	CMS4
TCGA-CM-6169	0.04	0.03	0	0.93	CMS4	CMS4
TCGA-A6-6651	0.02	0.01	0	0.97	CMS4	CMS4
TCGA-A6-6142	0.04	0.01	0	0.95	CMS4	CMS4
TCGA-F4-6704	0.09	0	0	0.91	CMS4	CMS4
TCGA-CK-6748	0.1	0.04	0	0.86	CMS4	CMS4
TCGA-F4-6463	0.07	0.04	0.03	0.86	CMS4	CMS4
TCGA-G4-6302	0.17	0	0	0.83	CMS4	CMS4
TCGA-F4-6459	0.03	0.01	0	0.96	CMS4	CMS4
TCGA-A6-2685	0.09	0.02	0.03	0.86	CMS4	CMS4
TCGA-F4-6460	0.06	0.04	0.08	0.82	CMS4	CMS4
TCGA-D5-6534	0.13	0.01	0	0.86	CMS4	CMS4
TCGA-AF-2690	0.04	0.02	0	0.94	CMS4	CMS4
TCGA-F5-6465	0.03	0.02	0	0.95	CMS4	CMS4
TCGA-AG-3591	0.07	0.07	0.86	0	CMS3	CMS3
TCGA-F5-6702	0.05	0.02	0.01	0.92	CMS4	CMS4
TCGA-EI-7004	0.12	0	0	0.88	CMS4	CMS4
TCGA-AG-4022	0.08	0.09	0.02	0.81	CMS4	CMS4
TCGA-F5-6811	0.06	0.02	0	0.92	CMS4	CMS4
TCGA-EI-6885	0.03	0.1	0.01	0.86	CMS4	CMS4
TCGA-DC-6158	0.05	0.02	0	0.93	CMS4	CMS4
TCGA-F5-6464	0.13	0.01	0	0.86	CMS4	CMS4
TCGA-F5-6864	0.02	0.01	0	0.97	CMS4	CMS4
TCGA-F5-6812	0.05	0	0	0.95	CMS4	CMS4
TCGA-AH-6644	0.08	0.09	0	0.83	CMS4	CMS4
TCGA-DC-6157	0.01	0.91	0.02	0.06	CMS2	CMS2
TCGA-AF-2687	0	0.01	0	0.99	CMS4	CMS4
TCGA-F5-6810	0.03	0.04	0.01	0.92	CMS4	CMS4
TCGA-DC-6156	0.02	0.02	0	0.96	CMS4	CMS4
TCGA-F5-6571	0.03	0.01	0.02	0.94	CMS4	CMS4
TCGA-A6-2670	0.02	0.04	0	0.94	CMS4	CMS4
TCGA-AA-A024	0.13	0.01	0.86	0	CMS3	CMS3
TCGA-CM-4746	0.12	0.06	0.81	0.01	CMS3	CMS3
TCGA-AA-3543	0.82	0.01	0.15	0.02	CMS1	CMS1
TCGA-A6-3808	0.14	0.01	0	0.85	CMS4	CMS4
TCGA-A6-2681	0.07	0.05	0	0.88	CMS4	CMS4
TCGA-AA-A00R	0.84	0.02	0.04	0.1	CMS1	CMS1
TCGA-AA-3867	0.01	0.03	0.02	0.94	CMS4	CMS4
TCGA-A6-3810	0.06	0.01	0	0.93	CMS4	CMS4
TCGA-AA-3494	0.02	0.91	0.07	0	CMS2	CMS2
TCGA-A6-2671	0.09	0.04	0	0.87	CMS4	CMS4
TCGA-AA-A00L	0.03	0.84	0.13	0	CMS2	CMS2
TCGA-AA-3814	0.01	0.04	0.02	0.93	CMS4	CMS4
TCGA-AA-A01K	0.12	0.01	0.01	0.86	CMS4	CMS4
TCGA-AA-A00Z	0.04	0.82	0.11	0.03	CMS2	CMS2
TCGA-A6-3807	0.09	0.1	0	0.81	CMS4	CMS4
TCGA-A6-2676	0.85	0.06	0.04	0.05	CMS1	CMS1
TCGA-AA-3872	0.02	0	0	0.98	CMS4	CMS4
TCGA-AG-A00H	0.07	0.12	0	0.81	CMS4	CMS4
TCGA-AG-3901	0.08	0	0.01	0.91	CMS4	CMS4
TCGA-AG-4001	0.02	0.03	0	0.95	CMS4	CMS4
TCGA-AG-4008	0.11	0.04	0	0.85	CMS4	CMS4
TCGA-AG-3609	0.06	0.05	0	0.89	CMS4	CMS4
TCGA-AG-A008	0.14	0.05	0.81	0	CMS3	CMS2
TCGA-AG-3893	0.07	0.08	0.04	0.81	CMS4	CMS4
TCGA-AG-3898	0.07	0.07	0.02	0.84	CMS4	CMS2
