## Supplementary Excel File 2 for "MmCMS: Mouse models’ Consensus Molecular Subtypes of colorectal cancer"

### Sheet: combined_dataset_51
label	Sex	Tissue_location	Treatment	background	Induction_days	Injection method
A1	Male	SI	NA	C57Bl6	222	1x80mg/kg (200ul) tamoxifen IP
A2	Female	Colon	NA	C57Bl6	156	1x80mg/kg (200ul) tamoxifen IP
A3	Female	SI	NA	C57Bl6	151	1x80mg/kg (200ul) tamoxifen IP
A4	Female	SI	NA	C57Bl6	215	1x80mg/kg (200ul) tamoxifen IP
A5	Female	SI	NA	C57Bl6	449	1x80mg/kg (200ul) tamoxifen IP
A6	Male	Colon	NA	mixed	157	200ul tmx IP (80mg/kg) 12/11/19
AK1	Female	Colon	NA	C57Bl6	67	1.4mg (160Âµl) Tamoxifen IP
AK2	Female	Colon	NA	C57Bl6	77	2mg tamoxifen (IP)
AK3	Male	Colon	NA	unknown	53	1x80mg/kg (200ul) tamoxifen IP
AK4	Male	Colon	NA	mixed	79	2mg tmx IP (80mg/kg) 18/12/19
AK5	Female	Colon	NA	mixed	49	2mg tmx IP (80mg/kg) 18/12/19
AK6	Male	SI	NA	mixed	69	2mg tmx IP (80mg/kg) 27/2/20
BP1	Female	SI	NA	mixed	194	2 mg Tamoxifen IP
BP2	Male	SI	NA	Mixed	206	2 mg Tamoxifen IP
BP3	Male	SI	NA	Mixed	190	2 mg Tamoxifen IP
BP4	Female	SI	NA	Mixed	182	2 mg Tamoxifen IP
BPN1	Male	SI	NA	Mixed	181	2 mg Tamoxifen IP
BPN2	Female	SI	NA	Mixed	159	2 mg Tamoxifen IP
BPN3	Male	SI	NA	Mixed	174	2 mg Tamoxifen IP
BPN4	Male	SI	NA	mixed	198	2 mg Tamoxifen IP
BPN5	Female	SI	NA	mixed	163	2 mg Tamoxifen IP
BPN6	Female	SI	NA	mixed	150	2 mg Tamoxifen IP
BPN7	Female	SI	NA	mixed	218	2 mg Tamoxifen IP
KP1	Male	SI	NA	Mixed	171	80 mg/kg tamoxifen IP
KP2	Male	SI	NA	Mixed	181	2mg tamoxifen (IP)
KP3	Male	SI	NA	Mixed	118	2mg tamoxifen (IP)
KP4	Male	SI	NA	mixed	262	2mg tamoxifen (IP) 03/09/2019
KP5	Female	SI	NA	mixed	258	2mg tamoxifen (IP) 03/09/2019
KP6	Male	SI	NA	mixed	215	2mg tamoxifen (IP) 15/11/2019
KP7	Male	SI	NA	mixed	214	2mg tamoxifen (IP) 01/07/2019
KP8	Male	SI	NA	mixed	277	2mg tamoxifen (IP) 01/07/2019
KP9	Female	SI	NA	mixed	269	2mg tamoxifen (IP) 03/09/2019
KPN1	Male	SI	NA	Mixed	127	2mg tamoxifen (IP)
KPN10	Female	SI	NA	mixed	247	2mg tamoxifen (IP) 13/12/2017
KPN11	Male	SI	NA	mixed	140	2mg tamoxifen (IP) 02/07/2018
KPN12	Female	SI	NA	mixed	214	2mg tamoxifen (IP) 21/02/2019
KPN13	Male	SI	NA	mixed	281	1mg tamoxifen (IP) 30/04/2020
KPN14	Female	SI	NA	mixed	167	1mg tamoxifen IP (27/08/2020)
KPN15	Female	SI	NA	mixed	223	1mg tamoxifen (IP) 30/04/2020
KPN16	Female	SI	NA	mixed	186	1mg tamoxifen IP (27/08/2020)
KPN17	Male	SI	NA	C57Bl6	147	2mg tamoxifen (IP)
KPN18	Female	SI	NA	C57Bl6	208	2mg tamoxifen (IP)
KPN19	Female	SI	NA	C57Bl6	174	2mg tamoxifen (IP)
KPN2	Male	SI	NA	Mixed	189	80 mg/kg tamoxifen IP
KPN3	Male	SI	NA	Mixed	219	80 mg/kg tamoxifen IP
KPN4	Male	SI	NA	Mixed	179	80 mg/kg tamoxifen IP
KPN5	Male	SI	NA	Mixed	267	80 mg/kg tamoxifen IP
KPN6	Male	SI	NA	mixed	153	80mg/kg tamoxifen (IP) 10/06/15
KPN7	Male	SI	NA	mixed	222	80mg/kg tamoxifen (IP) 10/06/15
KPN8	Male	SI	NA	mixed	203	2mg tamoxifen (IP) 10/09/15
KPN9	Male	SI	NA	mixed	174	2 mg Tamoxifen IP

### Sheet: small_independent_cohort_18
Samples	Sex	Tissue_location	Treatment	background	Induction_days
AP1	Female	SI	NA	unknown	197
AP2	Female	SI	NA	unknown	99
AP3	Male	SI	NA	unknown	185
APN1	Male	SI	NA	unknown	161
APN2	Male	SI	NA	unknown	161
APN3	Male	SI	NA	unknown	136
KP1	Male	SI	NA	Mixed	171
KP2	Male	SI	NA	Mixed	181
KP3	Male	SI	NA	Mixed	118
KPN1	Male	SI	NA	Mixed	127
KPN2	Male	SI	NA	Mixed	189
KPN3	Male	SI	NA	Mixed	219
KPN4	Male	SI	NA	Mixed	179
KPN5	Male	SI	NA	Mixed	267
KPN6	Male	SI	NA	mixed	153
KPN7	Male	SI	NA	mixed	222
KPN8	Male	SI	NA	mixed	203
KPN9	Male	SI	NA	mixed	174

### Sheet: large_independent_cohort_39
label	Sex	Tissue_location	Treatment	background	Induction_days	Injection.method
A1	Male	SI	NA	C57Bl6	222	1x80mg/kg (200ul) tamoxifen IP
A2	Female	Colon	NA	C57Bl6	156	1x80mg/kg (200ul) tamoxifen IP
A3	Female	SI	NA	C57Bl6	151	1x80mg/kg (200ul) tamoxifen IP
A4	Female	SI	NA	C57Bl6	215	1x80mg/kg (200ul) tamoxifen IP
A5	Female	SI	NA	C57Bl6	449	1x80mg/kg (200ul) tamoxifen IP
A6	Male	Colon	NA	mixed	157	200ul tmx IP (80mg/kg) 12/11/19
AK1	Female	Colon	NA	C57Bl6	67	1.4mg (160Âµl) Tamoxifen IP
AK2	Female	Colon	NA	C57Bl6	77	2mg tamoxifen (IP)
AK3	Male	Colon	NA	unknown	53	1x80mg/kg (200ul) tamoxifen IP
AK4	Male	Colon	NA	mixed	79	2mg tmx IP (80mg/kg) 18/12/19
AK5	Female	Colon	NA	mixed	49	2mg tmx IP (80mg/kg) 18/12/19
AK6	Male	SI	NA	mixed	69	2mg tmx IP (80mg/kg) 27/2/20
BP1	Female	SI	NA	mixed	194	2 mg Tamoxifen IP
BP2	Male	SI	NA	Mixed	206	2 mg Tamoxifen IP
BP3	Male	SI	NA	Mixed	190	2 mg Tamoxifen IP
BP4	Female	SI	NA	Mixed	182	2 mg Tamoxifen IP
BPN1	Male	SI	NA	Mixed	181	2 mg Tamoxifen IP
BPN2	Female	SI	NA	Mixed	159	2 mg Tamoxifen IP
BPN3	Male	SI	NA	Mixed	174	2 mg Tamoxifen IP
BPN4	Male	SI	NA	mixed	198	2 mg Tamoxifen IP
BPN5	Female	SI	NA	mixed	163	2 mg Tamoxifen IP
BPN6	Female	SI	NA	mixed	150	2 mg Tamoxifen IP
BPN7	Female	SI	NA	mixed	218	2 mg Tamoxifen IP
KP4	Male	SI	NA	mixed	262	2mg tamoxifen (IP) 03/09/2019
KP5	Female	SI	NA	mixed	258	2mg tamoxifen (IP) 03/09/2019
KP6	Male	SI	NA	mixed	215	2mg tamoxifen (IP) 15/11/2019
KP7	Male	SI	NA	mixed	214	2mg tamoxifen (IP) 01/07/2019
KP8	Male	SI	NA	mixed	277	2mg tamoxifen (IP) 01/07/2019
KP9	Female	SI	NA	mixed	269	2mg tamoxifen (IP) 03/09/2019
KPN10	Female	SI	NA	mixed	247	2mg tamoxifen (IP) 13/12/2017
KPN11	Male	SI	NA	mixed	140	2mg tamoxifen (IP) 02/07/2018
KPN12	Female	SI	NA	mixed	214	2mg tamoxifen (IP) 21/02/2019
KPN13	Male	SI	NA	mixed	281	1mg tamoxifen (IP) 30/04/2020
KPN14	Female	SI	NA	mixed	167	1mg tamoxifen IP (27/08/2020)
KPN15	Female	SI	NA	mixed	223	1mg tamoxifen (IP) 30/04/2020
KPN16	Female	SI	NA	mixed	186	1mg tamoxifen IP (27/08/2020)
KPN17	Male	SI	NA	C57Bl6	147	2mg tamoxifen (IP)
KPN18	Female	SI	NA	C57Bl6	208	2mg tamoxifen (IP)
KPN19	Female	SI	NA	C57Bl6	174	2mg tamoxifen (IP)
