## Supplementary Excel File 3 for "MmCMS: Mouse models’ Consensus Molecular Subtypes of colorectal cancer"

### Sheet: MmCMS-A_template
CMS	HGNC.symbol	MGI.symbol
CMS1	ABCA3	Abca3
CMS1	ADGRB2	Adgrb2
CMS1	ADGRG6	Adgrg6
CMS1	AGR2	Agr2
CMS1	AHNAK2	Ahnak2
CMS1	ALPG	Akp3
CMS1	ALPG	Alpi
CMS1	ALPG	Alppl2
CMS1	ANKRD1	Ankrd1
CMS1	ANO1	Ano1
CMS1	APLP1	Aplp1
CMS1	APOE	Apoe
CMS1	APOL1	Apol7a
CMS1	APOL1	Apol7b
CMS1	APOL2	Apol7c
CMS1	APOL2	Apol7e
CMS1	APOL2	Apol8
CMS1	AQP5	Aqp5
CMS1	ARNTL2	Arntl2
CMS1	ATP1A3	Atp1a3
CMS1	BAG2	Bag2
CMS1	BIRC3	Birc3
CMS1	BLVRA	Blvra
CMS1	BST2	Bst2
CMS1	CALB1	Calb1
CMS1	CALB2	Calb2
CMS1	CD55	Cd55
CMS1	CD55	Cd55b
CMS1	CLSPN	Clspn
CMS1	CRIP1	Crip1
CMS1	CTSE	Ctse
CMS1	CXCR4	Cxcr4
CMS1	KIAA1549L	D430041D05Rik
CMS1	DAPK1	Dapk1
CMS1	DBN1	Dbn1
CMS1	DPP4	Dpp4
CMS1	DUSP4	Dusp4
CMS1	ENO2	Eno2
CMS1	EPHB6	Ephb6
CMS1	ETV5	Etv5
CMS1	FAM169A	Fam169a
CMS1	FOSL1	Fosl1
CMS1	FRAS1	Fras1
CMS1	FSCN1	Fscn1
CMS1	GAD1	Gad1
CMS1	GAS2L1	Gas2l1
CMS1	GCNT3	Gcnt3
CMS1	GLS2	Gls2
CMS1	KRT6A	Gm5414
CMS1	GRAMD1B	Gramd1b
CMS1	HSD17B2	Hsd17b2
CMS1	HSPA4L	Hspa4l
CMS1	ICAM1	Icam1
CMS1	IFIT2	Ifit2
CMS1	IFIT3	Ifit3
CMS1	IFIT3	Ifit3b
CMS1	IGF2BP3	Igf2bp3
CMS1	IRF1	Irf1
CMS1	ISG15	Isg15
CMS1	KCNK1	Kcnk1
CMS1	KLK10	Klk10
CMS1	KLK11	Klk11
CMS1	KRT6A	Krt6a
CMS1	KRT6A	Krt6b
CMS1	KYNU	Kynu
CMS1	LY6E	Ly6e
CMS1	LYZ	Lyz1
CMS1	LYZ	Lyz2
CMS1	MAOB	Maob
CMS1	MAPK12	Mapk12
CMS1	MCTP1	Mctp1
CMS1	MICB	Mill1
CMS1	MICB	Mill2
CMS1	MLPH	Mlph
CMS1	MOCOS	Mocos
CMS1	MTCL1	Mtcl1
CMS1	MX1	Mx1
CMS1	MX1	Mx2
CMS1	MYRF	Myrf
CMS1	NTSR1	Ntsr1
CMS1	OAS2	Oas2
CMS1	OASL	Oasl1
CMS1	OLR1	Olr1
CMS1	PBK	Pbk
CMS1	PIWIL1	Piwil1
CMS1	PLA2G4A	Pla2g4a
CMS1	PLAC8	Plac8
CMS1	PLK2	Plk2
CMS1	PLLP	Pllp
CMS1	PMAIP1	Pmaip1
CMS1	PNMA2	Pnma2
CMS1	PRF1	Prf1
CMS1	PRSS12	Prss12
CMS1	PSMB9	Psmb9
CMS1	PTPRU	Ptpru
CMS1	RAB27B	Rab27b
CMS1	RAC3	Rac3
CMS1	RAMP1	Ramp1
CMS1	RARRES1	Rarres1
CMS1	RHOF	Rhof
CMS1	SECTM1	Sectm1a
CMS1	SECTM1	Sectm1b
CMS1	SERPINB5	Serpinb5
CMS1	SKA1	Ska1
CMS1	SLC1A1	Slc1a1
CMS1	SLC1A3	Slc1a3
CMS1	SLC43A3	Slc43a3
CMS1	SLC4A3	Slc4a3
CMS1	SLC4A4	Slc4a4
CMS1	SLC7A11	Slc7a11
CMS1	SNPH	Snph
CMS1	SPON1	Spon1
CMS1	STAT1	Stat1
CMS1	TAP1	Tap1
CMS1	TENM3	Tenm3
CMS1	TFAP2A	Tfap2a
CMS1	TIAM1	Tiam1
CMS1	TM4SF4	Tm4sf4
CMS1	TNFAIP2	Tnfaip2
CMS1	TNNT1	Tnnt1
CMS1	TNS4	Tns4
CMS1	TRIB2	Trib2
CMS1	TRIM29	Trim29
CMS1	TYMS	Tyms
CMS1	UBE2L6	Ube2l6
CMS1	UST	Ust
CMS1	WNT7B	Wnt7b
CMS1	XAF1	Xaf1
CMS2	A1CF	A1cf
CMS2	ABCB1	Abcb1a
CMS2	ABCB1	Abcb1b
CMS2	ABCC2	Abcc2
CMS2	ACSL6	Acsl6
CMS2	AOAH	Aoah
CMS2	AREG	Areg
CMS2	ARID3A	Arid3a
CMS2	ASCL2	Ascl2
CMS2	BMP7	Bmp7
CMS2	CAB39L	Cab39l
CMS2	CACNG4	Cacng4
CMS2	CDHR1	Cdhr1
CMS2	CDHR2	Cdhr2
CMS2	CDX2	Cdx2
CMS2	CEBPA	Cebpa
CMS2	CEL	Cel
CMS2	CFTR	Cftr
CMS2	CHP2	Chp2
CMS2	CLDN15	Cldn15
CMS2	CPLX2	Cplx2
CMS2	CPNE7	Cpne7
CMS2	CXCL14	Cxcl14
CMS2	CYP24A1	Cyp24a1
CMS2	DACH1	Dach1
CMS2	DDC	Ddc
CMS2	DMD	Dmd
CMS2	DPEP1	Dpep1
CMS2	DRD2	Drd2
CMS2	ENGASE	Engase
CMS2	EREG	Ereg
CMS2	FABP1	Fabp1
CMS2	FAM189A1	Fam189a1
CMS2	FARP1	Farp1
CMS2	FBXO2	Fbxo2
CMS2	FOXJ1	Foxj1
CMS2	FZD10	Fzd10
CMS2	GABRE	Gabre
CMS2	GAL	Gal
CMS2	GGH	Ggh
CMS2	GNG4	Gng4
CMS2	HMGCS2	Hmgcs2
CMS2	HUNK	Hunk
CMS2	ID1	Id1
CMS2	IHH	Ihh
CMS2	KHDRBS3	Khdrbs3
CMS2	KRT23	Krt23
CMS2	LY6G6D	Ly6g6d
CMS2	MAB21L4	Mab21l4
CMS2	MPP1	Mpp1
CMS2	NOX1	Nox1
CMS2	NR1I2	Nr1i2
CMS2	NRXN3	Nrxn3
CMS2	OLFM4	Olfm4
CMS2	PCLO	Pclo
CMS2	PLCB4	Plcb4
CMS2	PPP1R14D	Ppp1r14d
CMS2	PTPRD	Ptprd
CMS2	PTPRO	Ptpro
CMS2	QPRT	Qprt
CMS2	RNF43	Rnf43
CMS2	RUBCNL	Rubcnl
CMS2	SATB2	Satb2
CMS2	SCN5A	Scn5a
CMS2	SELENBP1	Selenbp1
CMS2	SELENBP1	Selenbp2
CMS2	SESN1	Sesn1
CMS2	SGK2	Sgk2
CMS2	SLC9A3	Slc9a3
CMS2	SPINK1	Spink1
CMS2	SRPX2	Srpx2
CMS2	STRA6	Stra6
CMS2	TFCP2L1	Tfcp2l1
CMS2	TLE2	Tle2
CMS2	TSPAN6	Tspan6
CMS2	UGT1A8	Ugt1a10
CMS2	UGT1A8	Ugt1a8
CMS2	UGT1A8	Ugt1a9
CMS2	VAV3	Vav3
CMS2	WNT11	Wnt11
CMS3	C2orf72	2810459M11Rik
CMS3	KIAA1324	5330417C22Rik
CMS3	ADGRF1	Adgrf1
CMS3	AGR2	Agr2
CMS3	ALDH1A2	Aldh1a2
CMS3	ALDH1L1	Aldh1l1
CMS3	ALDH3A1	Aldh3a1
CMS3	AQP3	Aqp3
CMS3	ARSJ	Arsj
CMS3	ATP2A3	Atp2a3
CMS3	ATP8A1	Atp8a1
CMS3	BCAS1	Bcas1
CMS3	CA12	Car12
CMS3	CA9	Car9
CMS3	CCL24	Ccl24
CMS3	CDHR1	Cdhr1
CMS3	CKB	Ckb
CMS3	CPS1	Cps1
CMS3	CREB3L1	Creb3l1
CMS3	CTSE	Ctse
CMS3	CYP3A5	Cyp3a11
CMS3	CYP3A5	Cyp3a13
CMS3	CYP3A5	Cyp3a16
CMS3	CYP3A5	Cyp3a25
CMS3	CYP3A5	Cyp3a41a
CMS3	CYP3A5	Cyp3a41b
CMS3	CYP3A5	Cyp3a44
CMS3	CYP3A5	Cyp3a57
CMS3	CYP3A5	Cyp3a59
CMS3	DACH1	Dach1
CMS3	DKK1	Dkk1
CMS3	DSC3	Dsc3
CMS3	EPHA4	Epha4
CMS3	ERN2	Ern2
CMS3	FABP1	Fabp1
CMS3	FAM13A	Fam13a
CMS3	FAM174B	Fam174b
CMS3	FGFR2	Fgfr2
CMS3	FOXA1	Foxa1
CMS3	GAD1	Gad1
CMS3	GNE	Gne
CMS3	GPA33	Gpa33
CMS3	GUCY2C	Gucy2c
CMS3	HMGCS2	Hmgcs2
CMS3	HSPA2	Hspa2
CMS3	IGFBP2	Igfbp2
CMS3	IL1R2	Il1r2
CMS3	KLF4	Klf4
CMS3	KLK11	Klk11
CMS3	KRT20	Krt20
CMS3	LCN2	Lcn2
CMS3	LGALS4	Lgals4
CMS3	LRP4	Lrp4
CMS3	LYZ	Lyz1
CMS3	LYZ	Lyz2
CMS3	MAOA	Maoa
CMS3	MATN2	Matn2
CMS3	MLPH	Mlph
CMS3	NMU	Nmu
CMS3	NOX1	Nox1
CMS3	OLFM4	Olfm4
CMS3	PADI2	Padi2
CMS3	PCCA	Pcca
CMS3	PCLO	Pclo
CMS3	PDE9A	Pde9a
CMS3	PIGR	Pigr
CMS3	PPP1R9A	Ppp1r9a
CMS3	PRUNE2	Prune2
CMS3	PTGER2	Ptger2
CMS3	PTPN13	Ptpn13
CMS3	RAB27B	Rab27b
CMS3	RAB3B	Rab3b
CMS3	RAP1GAP	Rap1gap
CMS3	SCNN1A	Scnn1a
CMS3	SLC39A8	Slc39a8
CMS3	SLC4A4	Slc4a4
CMS3	SLC9A2	Slc9a2
CMS3	SLCO1B3	Slco1b2
CMS3	SPINK1	Spink1
CMS3	ST3GAL4	St3gal4
CMS3	TFAP2A	Tfap2a
CMS3	TFF1	Tff1
CMS3	TFF3	Tff3
CMS3	TM4SF4	Tm4sf4
CMS3	TNFRSF11B	Tnfrsf11b
CMS3	UGT1A8	Ugt1a10
CMS3	UGT1A8	Ugt1a8
CMS3	UGT1A8	Ugt1a9
CMS3	VGLL1	Vgll1
CMS3	ZBTB7C	Zbtb7c
CMS4	ABCA1	Abca1
CMS4	ACSL6	Acsl6
CMS4	ADAMTSL4	Adamtsl4
CMS4	AHNAK2	Ahnak2
CMS4	AKAP12	Akap12
CMS4	AKT3	Akt3
CMS4	ALDH1A3	Aldh1a3
CMS4	AMIGO2	Amigo2
CMS4	ANGPTL2	Angptl2
CMS4	ANK2	Ank2
CMS4	ANTXR1	Antxr1
CMS4	ANXA6	Anxa6
CMS4	AOX1	Aox1
CMS4	AP3B2	Ap3b2
CMS4	APBB1	Apbb1
CMS4	APOE	Apoe
CMS4	ARHGEF17	Arhgef17
CMS4	ARL4C	Arl4c
CMS4	ARMCX2	Armcx2
CMS4	ATP2B4	Atp2b4
CMS4	ATP8B2	Atp8b2
CMS4	AXL	Axl
CMS4	BASP1	Basp1
CMS4	BCAT1	Bcat1
CMS4	BICC1	Bicc1
CMS4	BMERB1	Bmerb1
CMS4	CACNG4	Cacng4
CMS4	CADM1	Cadm1
CMS4	CALB2	Calb2
CMS4	CAVIN1	Cavin1
CMS4	CCN2	Ccn2
CMS4	CDH11	Cdh11
CMS4	CDH2	Cdh2
CMS4	CDIP1	Cdip1
CMS4	CEL	Cel
CMS4	CHST11	Chst11
CMS4	CHST3	Chst3
CMS4	CLEC11A	Clec11a
CMS4	CLIP4	Clip4
CMS4	CNTNAP1	Cntnap1
CMS4	COL16A1	Col16a1
CMS4	COL18A1	Col18a1
CMS4	COL4A2	Col4a2
CMS4	COL6A1	Col6a1
CMS4	COL6A2	Col6a2
CMS4	COPZ2	Copz2
CMS4	CRABP2	Crabp2
CMS4	CRIP2	Crip2
CMS4	CRMP1	Crmp1
CMS4	CST6	Cst6
CMS4	CYBRD1	Cybrd1
CMS4	CYP1B1	Cyp1b1
CMS4	CYP24A1	Cyp24a1
CMS4	C14orf132	D430019H16Rik
CMS4	DKK1	Dkk1
CMS4	DLC1	Dlc1
CMS4	DMD	Dmd
CMS4	DPYSL3	Dpysl3
CMS4	DRD2	Drd2
CMS4	DTX3	Dtx3
CMS4	DZIP1	Dzip1
CMS4	EEF1A2	Eef1a2
CMS4	EML1	Eml1
CMS4	EMP3	Emp3
CMS4	EREG	Ereg
CMS4	EVC	Evc
CMS4	F2R	F2r
CMS4	FADS2	Fads2
CMS4	NIBAN1	Fam129a
CMS4	FAM155A	Fam155a
CMS4	FBLN1	Fbln1
CMS4	FBN1	Fbn1
CMS4	FERMT2	Fermt2
CMS4	FGFR1	Fgfr1
CMS4	FHL1	Fhl1
CMS4	FILIP1L	Filip1l
CMS4	FKBP10	Fkbp10
CMS4	FLNA	Flna
CMS4	FLNC	Flnc
CMS4	FNBP1	Fnbp1
CMS4	FST	Fst
CMS4	FSTL3	Fstl3
CMS4	FZD1	Fzd1
CMS4	GASK1B	Gask1b
CMS4	GEM	Gem
CMS4	GLI2	Gli2
CMS4	GLI3	Gli3
CMS4	SIRPA	Gm5150
CMS4	SIRPA	Gm9733
CMS4	GNG4	Gng4
CMS4	GPC1	Gpc1
CMS4	GPR176	Gpr176
CMS4	GPRC5B	Gprc5b
CMS4	GPX3	Gpx3
CMS4	HDAC9	Hdac9
CMS4	HDGFL3	Hdgfl3
CMS4	HSPB8	Hspb8
CMS4	HSPG2	Hspg2
CMS4	ID4	Id4
CMS4	IGFBP6	Igfbp6
CMS4	IL1R1	Il1r1
CMS4	INHBA	Inhba
CMS4	ITGA5	Itga5
CMS4	ITPR1	Itpr1
CMS4	JPH2	Jph2
CMS4	KIRREL1	Kirrel
CMS4	KRT17	Krt17
CMS4	KRT23	Krt23
CMS4	L1CAM	L1cam
CMS4	LAMA2	Lama2
CMS4	LAMA4	Lama4
CMS4	LAMB2	Lamb2
CMS4	LARP6	Larp6
CMS4	LBH	Lbh
CMS4	LEF1	Lef1
CMS4	LOX	Lox
CMS4	LOXL1	Loxl1
CMS4	LOXL2	Loxl2
CMS4	LTBP1	Ltbp1
CMS4	LTBP3	Ltbp3
CMS4	LY6G6D	Ly6g6d
CMS4	MAB21L4	Mab21l4
CMS4	MAP1A	Map1a
CMS4	MAP1B	Map1b
CMS4	MAP3K12	Map3k12
CMS4	MCC	Mcc
CMS4	MDFIC	Mdfic
CMS4	MFGE8	Mfge8
CMS4	MME	Mme
CMS4	MMP14	Mmp14
CMS4	MPDZ	Mpdz
CMS4	MPP1	Mpp1
CMS4	MRAS	Mras
CMS4	MRC2	Mrc2
CMS4	MYH10	Myh10
CMS4	MYL9	Myl9
CMS4	MYO5A	Myo5a
CMS4	NAV3	Nav3
CMS4	NID1	Nid1
CMS4	NOTCH3	Notch3
CMS4	NR3C1	Nr3c1
CMS4	NRP1	Nrp1
CMS4	NRP2	Nrp2
CMS4	NRXN3	Nrxn3
CMS4	NUAK1	Nuak1
CMS4	OBSL1	Obsl1
CMS4	OLFML3	Olfml3
CMS4	OLR1	Olr1
CMS4	OSMR	Osmr
CMS4	PALLD	Palld
CMS4	PAPPA	Pappa
CMS4	PCDH7	Pcdh7
CMS4	PCDHGB5	Pcdhgb5
CMS4	PCDHGB6	Pcdhgb6
CMS4	PCDHGC3	Pcdhgc3
CMS4	PDLIM4	Pdlim4
CMS4	PDLIM7	Pdlim7
CMS4	PHLDA3	Phlda3
CMS4	PKD2	Pkd2
CMS4	PLAU	Plau
CMS4	PLEKHO1	Plekho1
CMS4	PLTP	Pltp
CMS4	PMEPA1	Pmepa1
CMS4	PMP22	Pmp22
CMS4	PTPRM	Ptprm
CMS4	PTPRO	Ptpro
CMS4	PTPRS	Ptprs
CMS4	QKI	Qk
CMS4	QPRT	Qprt
CMS4	RAI14	Rai14
CMS4	RASSF8	Rassf8
CMS4	RBMS1	Rbms1
CMS4	RBP1	Rbp1
CMS4	RDX	Rdx
CMS4	RGL1	Rgl1
CMS4	RGS4	Rgs4
CMS4	RUNX2	Runx2
CMS4	RUSC2	Rusc2
CMS4	S100A4	S100a4
CMS4	SCARA3	Scara3
CMS4	SCG2	Scg2
CMS4	SCN5A	Scn5a
CMS4	SEMA7A	Sema7a
CMS4	SERPINE1	Serpine1
CMS4	SERPINF1	Serpinf1
CMS4	SGCE	Sgce
CMS4	SIRPA	Sirpa
CMS4	SIRPA	Sirpb1a
CMS4	SIRPA	Sirpb1b
CMS4	SIRPA	Sirpb1c
CMS4	SLC1A3	Slc1a3
CMS4	SMARCA1	Smarca1
CMS4	SMO	Smo
CMS4	SNAI2	Snai2
CMS4	SORBS1	Sorbs1
CMS4	SPOCK1	Spock1
CMS4	SPON2	Spon2
CMS4	SRPX	Srpx
CMS4	SRPX2	Srpx2
CMS4	STMN3	Stmn3
CMS4	STRA6	Stra6
CMS4	SV2A	Sv2a
CMS4	SYDE1	Syde1
CMS4	SYNC	Sync
CMS4	SYNE1	Syne1
CMS4	SYNPO	Synpo
CMS4	SYT11	Syt11
CMS4	TBC1D9	Tbc1d9
CMS4	TCF4	Tcf4
CMS4	TENM3	Tenm3
CMS4	TGFB1I1	Tgfb1i1
CMS4	TGFB2	Tgfb2
CMS4	THBS1	Thbs1
CMS4	TIMP2	Timp2
CMS4	TIMP3	Timp3
CMS4	TMEM47	Tmem47
CMS4	TNS1	Tns1
CMS4	TPM2	Tpm2
CMS4	TPST1	Tpst1
CMS4	TRPV2	Trpv2
CMS4	TSPAN4	Tspan4
CMS4	TTC28	Ttc28
CMS4	TUBB6	Tubb6
CMS4	TUSC3	Tusc3
CMS4	UCHL1	Uchl1
CMS4	UNC5B	Unc5b
CMS4	UPK2	Upk2
CMS4	VGLL3	Vgll3
CMS4	VIM	Vim
CMS4	WASF3	Wasf3
CMS4	WNT11	Wnt11
CMS4	WWC2	Wwc2
CMS4	WWTR1	Wwtr1
CMS4	ZEB1	Zeb1
CMS4	ZFHX4	Zfhx4
